# Isocaloric restriction of a high-fat diet under TAK-242 administration: metabolic and gut microbial responses in mice

**DOI:** 10.64898/2026.11.05.764622

**Authors:** Eunji Jeong, Seoyeon Chae, Sungjin Eun, Hyunwoo Chae, Sunhye Lee

## Abstract

High-fat feeding promotes obesity in mice by increasing energy intake, so diet composition and energy intake are hard to separate without pair-feeding. We previously showed that isocaloric restriction normalizes body weight, glycemia and plasma lipids but not visceral adiposity, adipose inflammation or the fecal microbial community. We hypothesized that, during administration of the TLR4 signaling inhibitor TAK-242, matching energy intake to that of low-fat controls would normalize adiposity, intestinal barrier gene expression and the fecal microbial community. Male C57BL/6 mice (n = 8 per group) received a low-fat diet, a high-fat diet *ad libitum*, or a high-fat diet pair-fed to controls from week 0 or week 5 for 12 weeks; TAK-242 (3 µg/g, three times weekly) was given to every group from week 0.4, with no vehicle-injected arm. Intake did not differ among groups during a three-week low-fat acclimation (P = .88); over the 12 weeks on the assigned diets the *ad libitum* high-fat group ate 5.5% more than controls (P = .50). Over the full trajectory the *ad libitum* high-fat group gained 0.48 g/week more than controls (group × week, P = .012); both pair-fed groups had lower fasting glucose than that group. Adipocyte diameter, visceral fat proportion, ileal barrier genes, CCK-induced satiation and microbial alpha diversity did not differ significantly among groups. Adipose *Ccl2* expression differed (P = .043, exploratory), as did fecal community composition (PERMANOVA P = .022), although no pairwise contrast survived correction. Energy restriction did not return the microbial community toward the low-fat profile.
