## Supplementary Table S1 for "Isocaloric restriction of a high-fat diet under TAK-242 administration: metabolic and gut microbial responses in mice"

### Sheet: Table S1
Supplementary Table S1. Quality control for every quantitative PCR assay run in ISO-2.
Assays were excluded from the figures where mean Ct exceeded 33, indicating amplification too late to quantify reliably, or where the slope of target Ct regressed on GAPDH Ct fell below 0.70, indicating that target and reference did not share their technical variance so that normalization could not remove it. A slope near 1 means the two move together and ΔCt cancels the shared variance; a slope …
Tissue	Gene	n	Mean Ct	Slope vs GAPDH	R²	Verdict	P	LF	HF	HF/PF	PF/PF
Adipose	Cd14	30	33	0.89	0.71	included	0.1341	1	2.49	1.48	1.28
Adipose	Il10	31	34.6	0.68	0.24	excluded, mean Ct > 33	0.4623	1	4.26	3.22	3.07
Adipose	Il1b	32	32.4	0.79	0.54	included	0.1682	1	1.38	0.85	0.41
Adipose	Il6	27	34.3	0.27	0.14	excluded, mean Ct > 33	0.0026	1	1.14	0.28	0.12
Adipose	Lcn2	32	28.3	1.31	0.42	included	0.2619	1	0.74	6.37	1.58
Adipose	Lep	32	27.9	1.1	0.65	included	0.1162	1	2.82	3.7	2.74
Adipose	Ccl2	32	30.1	0.92	0.55	included	0.0426	1	4.94	2.81	1.73
Adipose	Myd88	32	30.2	1.24	0.75	included	0.0788	1	0.8	2.64	2.16
Adipose	Pparg	32	30.3	0.98	0.72	included	0.8229	1	1.53	1.13	1.19
Adipose	Srebf1	31	31.7	1.13	0.74	included	0.2711	1	2.22	1.74	2.28
Adipose	Tlr4	32	31.3	1.11	0.84	included	0.0521	1	1.99	2.25	2.31
Adipose	Tnf	30	33.1	0.64	0.43	excluded, mean Ct > 33	0.0095	1	4	0.86	0.62
Ileum	Cck	32	28.8	0.44	0.29	excluded, slope < 0.70	0.8429	1	1.1	0.87	1.06
Ileum	Cd14	32	30.4	1.09	0.61	included	0.1524	1	1.71	1.43	1.73
Ileum	Cldn1	32	32.9	0.11	0.02	excluded, slope < 0.70	0.1844	1	0.71	0.55	1.17
Ileum	Defb2	32	33.4	-0.38	0.15	excluded, mean Ct > 33	0.1222	1	0.57	0.4	1.2
Ileum	Gcg	32	27.8	0.67	0.23	excluded, slope < 0.70	0.4079	1	1.65	1.86	1.56
Ileum	Il1b	32	30.9	0.48	0.28	excluded, slope < 0.70	0.5164	1	0.99	0.75	1.18
Ileum	Il6	30	33.9	0.96	0.09	excluded, mean Ct > 33	0.0197	1	6.1	0.75	6.2
Ileum	Lcn2	32	31	0.53	0.2	excluded, slope < 0.70	0.9893	1	0.98	0.96	0.88
Ileum	Lep	32	32.6	0.93	0.19	included	0.4953	1	2.52	1.72	1.47
Ileum	Ccl2	32	32.2	0.39	0.11	excluded, slope < 0.70	0.3092	1	1.4	0.66	1.12
Ileum	Muc2	32	25.9	1.04	0.54	included	0.5522	1	1.54	1.07	1.25
Ileum	Myd88	32	28.1	0.97	0.86	included	0.3448	1	1.06	1	0.85
Ileum	Ocln	32	28.5	1.33	0.89	included	0.0527	1	1.11	1.41	0.88
Ileum	Pyy	32	24.9	0.51	0.34	excluded, slope < 0.70	0.9759	1	1.01	0.93	0.91
Ileum	Reg3g	32	33.6	-0.34	0.14	excluded, mean Ct > 33	0.1438	1	0.5	0.37	0.94
Ileum	Tlr4	32	33.5	0.34	0.17	excluded, mean Ct > 33	0.8769	1	0.94	0.85	1.11
Ileum	Tnf	32	33.1	0.53	0.22	excluded, mean Ct > 33	0.1899	1	1.29	0.81	1.69
Ileum	Tjp1	32	32.4	0.87	0.72	included	0.739	1	1.2	1.16	1.09
Duodenum	Cck	32	27.7	0.83	0.78	included	0.2606	1	1.02	1.61	1.19
Duodenum	Gcg	32	30.4	1.12	0.7	included	0.7107	1	1.04	1.21	0.74
Duodenum	Lep	32	34.2	-0.04	0	excluded, mean Ct > 33	0.0956	1	0.88	3.27	3.18
Duodenum	Pyy	32	31.7	0.72	0.61	included	0.2233	1	1.53	1.99	1.84
Liver	Cd14	32	34.8	0.46	0.55	excluded, mean Ct > 33	0.1665	1	1.46	1.77	2.69
Liver	Il1b	32	31.1	0.5	0.54	excluded, slope < 0.70	0.0008	1	1.11	2.06	4.34
Liver	Il6	32	34.9	-0.06	0.02	excluded, mean Ct > 33	0.023	1	1.14	1.72	7.06
Liver	Lcn2	32	26.3	0.56	0.28	excluded, slope < 0.70	0.054	1	1.13	2.53	4.72
Liver	Lep	31	34.3	-0.13	0.04	excluded, mean Ct > 33	0.0159	1	2.23	2.55	13.91
Liver	Ccl2	32	31.1	0.55	0.56	excluded, slope < 0.70	0.0239	1	0.82	1	2.65
Liver	Myd88	32	29	0.78	0.88	passed target-level QC; not interpreted (reference gene varied between groups)	0	1	1.17	1.69	2.62
Liver	Pparg	32	29.3	0.88	0.76	passed target-level QC; not interpreted (reference gene varied between groups)	0.0124	1	1.34	1.85	2.68
Liver	Srebf1	32	30.2	0.76	0.83	passed target-level QC; not interpreted (reference gene varied between groups)	0.2458	1	1.19	1.23	1.74
Liver	Tlr4	32	33.2	0.35	0.58	excluded, mean Ct > 33	0.0013	1	1.16	1.97	4.58
Liver	Tnf	32	34.3	0.22	0.18	excluded, mean Ct > 33	0.0186	1	1.14	2.12	5.05
