## Supplementary Table S2 for "Isocaloric restriction of a high-fat diet under TAK-242 administration: metabolic and gut microbial responses in mice"

### Sheet: Table S2
Supplementary Table S2. Primer sequences used for quantitative real-time PCR.
Sequences are given 5' to 3'. Only the assays reported in Fig. 6 are listed; Supplementary Table S1 gives the quality-control statistics for every assay run, including those excluded from the figures. Myd88 was measured in both tissues with the same primer pair. The supplier order numbers identify the oligonucleotide lots held in the laboratory.
Tissue / panel	Gene symbol	Name in laboratory records	Forward primer (5'-3')	Reverse primer (5'-3')	Order no.
Adipose, Fig. 6A	Ccl2	MCP-1	TTAAAAACCTGGATCGGAACCAA	GCATTAGCTTCAGATTTACGGGT	108231435/36
Adipose, Fig. 6A	Tlr4	TLR4	AGAGCCGTTGGTGTATCT	CCATTCCAGGTAGGTGTTTC	108155063/64
Adipose, Fig. 6A	Myd88	MyD88	GACTCCTTCATGTTCTCCATAC	CCAGGCATCCAACAAACT	108111953/54
Adipose, Fig. 6A	Lep	Leptin	TGTGTTAGAGGGAGGGTGAA	TGCCTGGTACACTCCAAATG	108231433/34
Adipose, Fig. 6A	Srebf1	Srebp1c	TGGGAGACCTGTACATAGTG	GGACAAGCCAGGAAAGATAG	107844135/36
Adipose, Fig. 6A	Pparg	PPARg	GGCCTCCCTGATGAATAAAG	CGGTCTCCACTGAGAATAATG	107844137/38
Adipose, Fig. 6A	Lcn2	LCN-2	CAACTGAATGGGTGGTGAG	GGAGTGCTGGCCAAATAA	107844115/16
Adipose, Fig. 6A	Il1b	IL-1B	GGGCTGGACTGTTTCTAATG	TCAGAGGCAAGGAGGAAA	108347567/68
Ileum, Fig. 6B	Muc2	MUC2	ATGCCCACCTCCTCAAAGAC	GTAGTTTCCGTTGGAACAGTGAA	105765317/18
Ileum, Fig. 6B	Ocln	Occludin	TTGAAAGTCCACCTCCTTACAGA	CCGGATAAAAAGAGTACGCTGG	108347558/59
Ileum, Fig. 6B	Tjp1	ZO-1	GCCGCTAAGAGCACAGCAA	TCCCCACTCTGAAAATGAGGA	108347560/61
Ileum, Fig. 6B	Myd88	MyD88	GACTCCTTCATGTTCTCCATAC	CCAGGCATCCAACAAACT	108111953/54
Reference	Gapdh	GAPDH	AGGTCGGTGTGAACGGATTTG	TGTAGACCATGTAGTTGAGGTCA	108155067/68
