## Supplementary Table S3 for "Isocaloric restriction of a high-fat diet under TAK-242 administration: metabolic and gut microbial responses in mice"

### Sheet: Supplementary Table S3
Supplementary Table S3. Ingredient composition of experimental diets
Product number	D12450J	D12451
Diet	Low-fat diet	High-fat diet
Protein (kcal%)	20	20
Carbohydrate (kcal%)	70	35
Fat (kcal%)	10	45
Energy density used in study (kcal/g)	3.85	4.73
Ingredient	D12450J (g/kg)	D12451 (g/kg)
Casein, lactic, 30 mesh	189.564	233.059
L-Cystine	2.843	3.496
Corn starch	479.788	84.834
Lodex 10 (maltodextrin)	118.478	116.53
Sucrose	69.001	206.025
Solka Floc FCC200	47.391	58.265
Soybean oil	23.696	29.132
Lard	18.956	206.84
Mineral mix S10026B	47.391	58.265
Choline bitartrate	1.896	2.331
Vitamin mix V10001C	0.948	1.165
Yellow FD&C #5	0.038	0
Blue FD&C #1	0.009	0
Red FD&C #40	0	0.058
Total (g/kg)	999.999	1000
Ingredient amounts are normalized from Research Diets standard formulations to 1,000 g/kg.
Study energy densities (3.85 and 4.73 kcal/g) follow the manuscript; verify against actual diet lots.
Formulation source: Research Diets, D12450J and D12451. Ingredient suppliers and actual lots require confirmation.
